# CellPulse: A Foundation Model of Coordinated Gene Dynamics Simulating Viral Infectious Diseases

**DOI:** 10.64898/2026.04.22.720078

**Authors:** Dan Liu, Xiao-Xu Zhu, Libo Zhang, Deyu Xu, Jing Lou, Xiaobei Xiong, Yujie Ren, Yanjun Wu, Xi Zhou

**Author notes:** Corresponding authors: Libo Zhang, Yujie Ren, Yanjun Wu, Xi Zhou. The authors contribute equally (Dan Liu, Xiao-Xu Zhu, Libo Zhang).

## Abstract

Understanding how cells respond to perturbations like viral infections requires models capturing coordinated gene dynamics. However, current gene expression foundation models are predominantly reliant on single-cell data and static gene expression, limiting their applicability in real clinical scenarios. We present CellPulse, a direction-aware foundation model trained on the Virus Stimulated Atlas (VISTA), a newly curated atlas of over 23 million bulk RNA-sequencing differential expression profiles from viral infections. CellPulse models the direction and magnitude of gene expression changes via a structured representation of differential expression and a direction-aware attention mechanism, enabling the learning of coherent regulatory programs. It shows powerful diagnosing capability by accurately classifying 31 distinct virus types across diverse clinical and laboratory samples, solely from host transcriptional signatures. Crucially, without prior knowledge injection, CellPulse’s interpretability reveals virus-associated host factors that mediate infection. Using a selection of host factors for *in silico* drug screening yielded numerous compounds with confirmed efficacies in wet-lab assays, while cell-based and animal experiments further verified the causal relationship between host targets and viral infections. Overall, CellPulse represents a generalizable foundation model for deciphering coordinated gene dynamics from bulk transcriptomics, bridging host response modeling with clinical relevance and therapeutic discovery for infectious diseases and beyond.
