## Supplementary Table 1 for "CellPulse: A Foundation Model of Coordinated Gene Dynamics Simulating Viral Infectious Diseases"

### Sheet: non blood-derived tissue sample
clinical tissue samples
tissue	Right	Wrong	Total	Accuracy	Inaccuracy
Nasal Swab	14078	1069	15147	92.9425	7.0575
Nasopharyngeal Swab	1796	19	1815	98.9532	1.04683
Saliva	622	31	653	95.2527	4.74732
Ectocervix	129	25	154	83.7662	16.2338
Lung	131	10	141	92.9078	7.0922
Brain	112	11	123	91.0569	8.94309
Liver	109	11	120	90.8333	9.16667
Lymph Node	61	6	67	91.0448	8.95522
Placenta	9	4	13	69.2308	30.7692
Kidney	10	1	11	90.9091	9.09091
Decidua	4	2	6	66.6667	33.3333
Breast	2	1	3	66.6667	33.3333
Eye	2	0	2	100	0
jejunum	1	0	1	100	0
Skin	1	0	1	100	0
Subcutaneous Adipose	1	0	1	100	0
Total	17068	1190	18258	93.4823	6.51769
