## Supplementary Table 2 for "CellPulse: A Foundation Model of Coordinated Gene Dynamics Simulating Viral Infectious Diseases"

### Sheet: Sheet1
blood-derived clinical samples
blood-derived clinical samples	Right	Wrong	Total	Precision	Inaccuracy
Whole Blood	37197	451	37648	98.8021	1.19794
PBMC	5031	205	5236	96.0848	3.9152
PBMC (T Cell)	538	55	593	90.7251	9.27487
Macrophage	408	29	437	93.3638	6.63616
Monocyte	219	32	251	87.251	12.749
Dendritic Cell	186	48	234	79.4872	20.5128
Epithelial Cell	79	14	93	84.9462	15.0538
Leukocyte	53	12	65	81.5385	18.4615
PBMC (NK Cell)	46	10	56	82.1429	17.8571
Neutrophil	44	10	54	81.4815	18.5185
PBMC (B Cell)	45	5	50	90	10
LPMC	42	3	45	93.3333	6.66667
Lymphoid Cell	23	4	27	85.1852	14.8148
Platelet	13	3	16	81.25	18.75
Hepatocyte	2	0	2	100	0
Total	43926	881	44807	98.0338	1.96621
