## Supplementary Table 3 for "CellPulse: A Foundation Model of Coordinated Gene Dynamics Simulating Viral Infectious Diseases"

### Sheet: Sheet1
Mouse tissue samples								Mouse cell samples
Mouse_Tissue_Type	Right	Wrong	Total	Accuracy	Inaccuracy			Mouse_Cell_Type	Right	Wrong	Total	Accuracy	Inaccuracy
Lung	1046	66	1112	94.0647	5.93525			Macrophage	86	6	92	93.4783	6.52174
Spleen	415	40	455	91.2088	8.79121			Neural Cell	55	12	67	82.0896	17.9104
Brain	147	20	167	88.024	11.976			Whole Blood	58	3	61	95.082	4.91803
Lymph Node	97	19	116	83.6207	16.3793			Epithelial Cell	48	1	49	97.9592	2.04082
Heart	40	6	46	86.9565	13.0435			Dendritic Cell	35	9	44	79.5455	20.4545
Liver	30	8	38	78.9474	21.0526			Granulocyte	19	2	21	90.4762	9.52381
Cerebellum	36	0	36	100	0			Lymphocyte	18	0	18	100	0
Thymus	11	1	12	91.6667	8.33333			Fibroblast	10	3	13	76.9231	23.0769
Cortex	11	0	11	100	0			Monocyte	6	0	6	100	0
Muscle	8	2	10	80	20			Germ Cell	1	0	1	100	0
Olfactory Bulb	5	3	8	62.5	37.5			Myocardial Cell	1	0	1	100	0
Retinal	5	3	8	62.5	37.5			Total	337	36	373	90.3485	9.65147
Spinal Cord	8	0	8	100	0
Middle Ear	4	0	4	100	0
Nasal turbinate	1	1	2	50	50
Skin	0	2	2	0	100
Kidney	1	0	1	100	0
Single Blastocyst	1	0	1	100	0
Total	1866	171	2037	91.6053	8.3947
