## Supplementary Table 5 for "CellPulse: A Foundation Model of Coordinated Gene Dynamics Simulating Viral Infectious Diseases"

### Sheet: 工作表1
virus	compound Name	ChEMBL Drug ID	hit_vahf(s)	hit_vahfs_count	avg_activity_nM	experimental validation ("Y" means the corresponging compound were shown in the figure)	no experimental validation
denv	CHLORAMPHENICOL SULFATE SALT	CHEMBL2205638	6192	1	7400		exceeding 5000 nM
denv	BAY-885	CHEMBL4445670	6513	1	35	Y
denv	METHYLROSANILINE	CHEMBL592105	6513	1	38		commercially unavailable
denv	DIHYDROEMETINE	CHEMBL547470	6513	1	63	Y
denv	BAY-876	CHEMBL4448899	6513	1	64.44	Y
denv	EMETINE	CHEMBL50588	6513	1	108	High cytotoxicity
denv	CYCLOHEXIMIDE	CHEMBL123292	6513	1	228	High cytotoxicity
denv	ANISOMYCIN	CHEMBL423192	6513	1	321		enough compounds for the same VAHF target
denv	GW779439X	CHEMBL468963	6513	1	580		enough compounds for the same VAHF target
denv	BAY-588	CHEMBL4552180	6513	1	1200		enough compounds for the same VAHF target
denv	HESPERADIN	CHEMBL514409	6513	1	1434		enough compounds for the same VAHF target
denv	KAEMPFEROL	CHEMBL150	6513	1	4000		enough compounds for the same VAHF target
denv	CYTOCHALASIN B	CHEMBL411729	6513	1	4100		enough compounds for the same VAHF target
denv	COLFORSIN	CHEMBL52606	6513	1	5000		exceeding 5000 nM
denv	BAY-693	CHEMBL4455582	6513	1	6400		exceeding 5000 nM
denv	GENISTEIN	CHEMBL44	6513	1	7000		exceeding 5000 nM
denv	PD-0166285	CHEMBL49120	6513	1	9992		exceeding 5000 nM
denv	8RK64	CHEMBL4802050	7345	1	230		commercially unavailable
hsv	ILORASERTIB	CHEMBL1980297	4751	1	12.795	High cytotoxicity
hsv	GSK-579289A	CHEMBL1794070	4751	1	21		commercially unavailable
hsv	GSK-461364	CHEMBL1908394	4751	1	209	Y
hsv	R-406	CHEMBL475251	4751	1	229.765		commercially unavailable
hsv	GILTERITINIB	CHEMBL3301622	4751	1	247		commercially unavailable
hsv	NERATINIB	CHEMBL180022	4751	1	264.667	Y
hsv	PELITINIB	CHEMBL607707	4751	1	493.667	High cytotoxicity
hsv	GW843682X	CHEMBL514499	4751	1	501.19		enough compounds for the same VAHF target
hsv	PHA-665752	CHEMBL450786	4751	1	600		enough compounds for the same VAHF target
hsv	CENISERTIB	CHEMBL1967878	4751	1	630.96		commercially unavailable
hsv	PAZOPANIB	CHEMBL477772	4751	1	689.055		enough compounds for the same VAHF target
hsv	ADAVOSERTIB	CHEMBL1976040	4751	1	794.33		enough compounds for the same VAHF target
hsv	CYC-116	CHEMBL482967	4751	1	794.33		enough compounds for the same VAHF target
hsv	SUNITINIB	CHEMBL535	4751	1	950		enough compounds for the same VAHF target
hsv	TP-030-1	CHEMBL4088216	4751	1	1000		enough compounds for the same VAHF target
hsv	TP-030-2	CHEMBL4549667	4751	1	1000		enough compounds for the same VAHF target
hsv	TP-030n	CHEMBL4097778	4751	1	1000		enough compounds for the same VAHF target
hsv	SU-014813	CHEMBL1721885	4751	1	1100		enough compounds for the same VAHF target
hsv	DOVITINIB	CHEMBL522892	4751	1	1250.6		enough compounds for the same VAHF target
hsv	TAE-684	CHEMBL509032	4751	1	1297.16		enough compounds for the same VAHF target
hsv	STAUROSPORINE	CHEMBL388978	4751	1	1359	High cytotoxicity
hsv	BOSUTINIB	CHEMBL288441	4751	1	1600		enough compounds for the same VAHF target
hsv	FEDRATINIB	CHEMBL1287853	4751	1	1700		enough compounds for the same VAHF target
hsv	DACTOLISIB	CHEMBL1879463	4751	1	1995.26		enough compounds for the same VAHF target
hsv	BI-2536	CHEMBL513909	4751	1	2000		enough compounds for the same VAHF target
hsv	PALBOCICLIB	CHEMBL189963	4751	1	3162.28		enough compounds for the same VAHF target
hsv	LESTAURTINIB	CHEMBL603469	4751	1	4900		enough compounds for the same VAHF target
hsv	PLX-4720	CHEMBL1230020	4751	1	5000		exceeding 5000 nM
hsv	VEMURAFENIB	CHEMBL1229517	4751	1	5000		exceeding 5000 nM
hsv	GW441756X	CHEMBL1516890	4751	1	5011.87		exceeding 5000 nM
hsv	KW-2449	CHEMBL1908397	4751	1	5300		exceeding 5000 nM
hsv	QUERCETIN	CHEMBL50	4751	1	5730		exceeding 5000 nM
hsv	SP-600125	CHEMBL1725279	4751	1	6309.57		exceeding 5000 nM
hsv	SU-11652	CHEMBL13485	4751	1	8000		exceeding 5000 nM
hsv	CHLORAMPHENICOL SULFATE SALT	CHEMBL2205638	6192	1	7400		exceeding 5000 nM
influenza	PAROXETINE	CHEMBL490	4353	1	20	Y
influenza	MITIPERSTAT	CHEMBL5095218	4353	1	326.069	Y
influenza	METOCLOPRAMIDE	CHEMBL86	4353	1	350	Y
influenza	DAPSONE	CHEMBL1043	4353	1	420	Y
influenza	FTIVAZIDE	CHEMBL2105120	4353	1	460		enough compounds for the same VAHF target
influenza	VERDIPERSTAT	CHEMBL4297594	4353	1	630		enough compounds for the same VAHF target
influenza	TRYPTAMINE	CHEMBL6640	4353	1	770		enough compounds for the same VAHF target
influenza	PF-06282999	CHEMBL3633460	4353	1	801.077		enough compounds for the same VAHF target
influenza	MEFENAMIC ACID	CHEMBL686	4353	1	1595		enough compounds for the same VAHF target
influenza	N'-(4-DIMETHYLAMINOBENZYLIDENE)ISONICOTINOHYDRAZIDE	CHEMBL1945275	4353	1	1620		enough compounds for the same VAHF target
influenza	HYDRALAZINE	CHEMBL276832	4353	1	1630		enough compounds for the same VAHF target
influenza	FLUFENAMIC ACID	CHEMBL23588	4353	1	1800		enough compounds for the same VAHF target
influenza	QUERCETIN	CHEMBL50	4353	1	1840		enough compounds for the same VAHF target
influenza	NIMESULIDE	CHEMBL56367	4353	1	2100	Y
influenza	KAEMPFEROL	CHEMBL150	4353	1	2240		enough compounds for the same VAHF target
influenza	TRYPTOPHAN	CHEMBL54976	4353	1	2250		enough compounds for the same VAHF target
influenza	SALICYLHYDROXAMIC ACID	CHEMBL309339	4353	1	2500		enough compounds for the same VAHF target
influenza	MELATONIN	CHEMBL45	4353	1	3000		enough compounds for the same VAHF target
influenza	APIGENIN	CHEMBL28	4353	1	3800		enough compounds for the same VAHF target
influenza	PROPYLTHIOURACIL	CHEMBL1518	4353	1	4255		enough compounds for the same VAHF target
influenza	ISONIAZID	CHEMBL64	4353	1	4850		enough compounds for the same VAHF target
influenza	LEVOSULPIRIDE	CHEMBL267044	4353	1	7680		exceeding 5000 nM
influenza	2-AMINOPYRIDINE	CHEMBL21619	55300	1	7100		exceeding 5000 nM
mhv	MINODRONIC ACID	CHEMBL319144	2224	1	2.45	Y
mhv	PIRIDRONIC ACID	CHEMBL99369	2224	1	83.15		commercially unavailable
mhv	(CYCLOHEXYLAMINO)METHYLENEDIPHOSPHONIC ACID	CHEMBL56253	2224	1	119.084		commercially unavailable
mhv	INCADRONIC ACID	CHEMBL53950	2224	1	127.772		commercially unavailable
mhv	RISEDRONIC ACID	CHEMBL923	2224	1	132.085	Y
mhv	(BUTYLAMINO)METHYLENEDIPHOSPHONIC ACID	CHEMBL55608	2224	1	146.31		commercially unavailable
mhv	(PENTYLAMINO)METHYLENEDIPHOSPHONIC ACID	CHEMBL56255	2224	1	243.247		commercially unavailable
mhv	ZOLEDRONIC ACID	CHEMBL4303669	2224	1	249.367	Y
mhv	IBANDRONIC ACID	CHEMBL997	2224	1	287.579		enough compounds for the same VAHF target
mhv	(ISOPENTYLAMINO)METHYLENEDIPHOSPHONIC ACID	CHEMBL55856	2224	1	342.26		enough compounds for the same VAHF target
mhv	N-(HEXAMETHYLENEIMINO)METHYLENEBISPHOSPHONIC ACID	CHEMBL54472	2224	1	357.287		enough compounds for the same VAHF target
mhv	(CYCLOPENTYLAMINO)METHYLENEDIPHOSPHONIC ACID	CHEMBL58830	2224	1	376.343		enough compounds for the same VAHF target
mhv	(ISOBUTYLAMINO)METHYLENEDIPHOSPHONIC ACID	CHEMBL294478	2224	1	543.75		enough compounds for the same VAHF target
mhv	ALENDRONATE SODIUM	CHEMBL675	2224	1	555.385		enough compounds for the same VAHF target
mhv	ALENDRONIC ACID	CHEMBL870	2224	1	605.81		enough compounds for the same VAHF target
mhv	(NONYLAMINO)METHYLENEDIPHOSPHONIC ACID	CHEMBL417549	2224	1	625.75		enough compounds for the same VAHF target
mhv	METHYL CARNOSATE	CHEMBL2333537	2224	1	641.25		enough compounds for the same VAHF target
mhv	PAMIDRONIC ACID	CHEMBL834	2224	1	812.732		enough compounds for the same VAHF target
mhv	(PROPYLAMINO)METHYLENEDIPHOSPHONIC ACID	CHEMBL299717	2224	1	1173.2		enough compounds for the same VAHF target
mhv	(HEXYLAMINO)METHYLENEDIPHOSPHONIC ACID	CHEMBL56254	2224	1	1202.6		enough compounds for the same VAHF target
mhv	(DICYCLOHEXYLAMINO)METHYLENEDIPHOSPHONIC ACID	CHEMBL55779	2224	1	1500		enough compounds for the same VAHF target
mhv	(CYCLOOCTYLAMINO)METHYLENEDIPHOSPHONIC ACID	CHEMBL412889	2224	1	1694.9		enough compounds for the same VAHF target
mhv	(DIETHYLAMINO)METHYLENEDIPHOSPHONIC ACID	CHEMBL54344	2224	1	1700		enough compounds for the same VAHF target
mhv	NERIDRONIC ACID	CHEMBL55214	2224	1	1843.61		enough compounds for the same VAHF target
mhv	(CYCLOBUTYLAMINO)METHYLENEDIPHOSPHONIC ACID	CHEMBL54926	2224	1	2281.98		enough compounds for the same VAHF target
mhv	(CYCLOPROPYLAMINO)METHYLENEDIPHOSPHONIC ACID	CHEMBL292224	2224	1	3900		enough compounds for the same VAHF target
mhv	(DIPROPYLAMINO)METHYLENEDIPHOSPHONIC ACID	CHEMBL55352	2224	1	6510.85		exceeding 5000 nM
mhv	THIOMORPHOLINOMETHYLENEDIPHOSPHONIC ACID	CHEMBL299563	2224	1	7300		exceeding 5000 nM
mhv	2-(2-Amino-ethylamino)-N-(7-{2-[N'-(5-nitro-furan-2-carbonyl)-hydrazino]-2-oxo-ethyl}-naphthalen-2-yl)-acetamide; compound with GENERIC INORGANIC NEUTRAL COMPONENT	CHEMBL2068507	2936	1	1		commercially unavailable
mhv	CORULEOELLAGIC ACID	CHEMBL1688544	2936	1	7600		exceeding 5000 nM
mhv	CARMUSTINE	CHEMBL513	2936	1	8100		exceeding 5000 nM
mhv	MASITINIB	CHEMBL1908391	51	1	14		commercially unavailable
mhv	ALECTINIB	CHEMBL1738797	51	1	271		commercially unavailable
mhv	HYDRALAZINE	CHEMBL276832	51	1	420		commercially unavailable
mhv	BMS-191095	CHEMBL11594	513	1	480	Y
mhv	CHLORAMPHENICOL SULFATE SALT	CHEMBL2205638	6230	1	7400		exceeding 5000 nM
mhv	AMREDOBRESIB	CHEMBL3919831	8370	1	9		commercially unavailable
mhv	PATUPILONE	CHEMBL94657	84790	1	3.5	Y
mhv	PIRONETIN	CHEMBL1779811	84790	1	26		commercially unavailable
mhv	VINBLASTINE SULFATE	CHEMBL378544	84790	1	130	Y
mhv	VINTRYPOL	CHEMBL2369088	84790	1	200		commercially unavailable
mhv	INDIBULIN	CHEMBL49642	84790	1	250	Y
mhv	DOLASTATIN-10	CHEMBL39541	84790	1	301.175
mhv	DOCETAXEL	CHEMBL3545252	84790	1	500	Y
mhv	VINCRISTINE	CHEMBL90555	84790	1	500		enough compounds for the same VAHF target
mhv	PACLITAXEL	CHEMBL428647	84790	1	630.5		enough compounds for the same VAHF target
mhv	VINBLASTINE	CHEMBL159	84790	1	667.5		enough compounds for the same VAHF target
mhv	CURACIN A	CHEMBL89138	84790	1	720		enough compounds for the same VAHF target
mhv	THIOCOLCHICONE	CHEMBL368737	84790	1	760		enough compounds for the same VAHF target
mhv	CURACIN B	CHEMBL508496	84790	1	820		enough compounds for the same VAHF target
mhv	KOKUSAGININE	CHEMBL278779	84790	1	820		enough compounds for the same VAHF target
mhv	VINORELBINE	CHEMBL553025	84790	1	900.103		enough compounds for the same VAHF target
mhv	USTILOXIN A	CHEMBL212074	84790	1	1100		enough compounds for the same VAHF target
mhv	TIRBANIBULIN	CHEMBL571546	84790	1	1110		enough compounds for the same VAHF target
mhv	THIOCOLCHICINE	CHEMBL18981	84790	1	1375		enough compounds for the same VAHF target
mhv	NOCODAZOLE	CHEMBL9514	84790	1	1430		enough compounds for the same VAHF target
mhv	USTILOXIN D	CHEMBL386110	84790	1	1500		enough compounds for the same VAHF target
mhv	PODOFILOX	CHEMBL61	84790	1	1723.33		enough compounds for the same VAHF target
mhv	COMBRETASTATIN A4	CHEMBL67	84790	1	1735.49		enough compounds for the same VAHF target
mhv	COLCHINOL	CHEMBL198808	84790	1	1850		enough compounds for the same VAHF target
mhv	NOSCAPINE	CHEMBL364713	84790	1	1860		enough compounds for the same VAHF target
mhv	4'-DEMETHYLDEOXYPODOPHYLLOTOXIN	CHEMBL89905	84790	1	2000		enough compounds for the same VAHF target
mhv	CENTAUREIDIN	CHEMBL77552	84790	1	2000		enough compounds for the same VAHF target
mhv	ABT-751	CHEMBL20684	84790	1	2263.33		enough compounds for the same VAHF target
mhv	CURACIN C	CHEMBL454328	84790	1	2300		enough compounds for the same VAHF target
mhv	COLCHICINE	CHEMBL107	84790	1	2344.48		enough compounds for the same VAHF target
mhv	DESOXYPODOPHYLLOTOXIN	CHEMBL63970	84790	1	2400		enough compounds for the same VAHF target
mhv	PHENSTATIN	CHEMBL276625	84790	1	3123.33		enough compounds for the same VAHF target
mhv	8Z-3,4',5-TRIMETHOXYSTILBENE	CHEMBL311636	84790	1	3650.94		enough compounds for the same VAHF target
mhv	CRYPTOPHYCIN A	CHEMBL441018	84790	1	3700		enough compounds for the same VAHF target
mhv	COMBRETASTATIN	CHEMBL246600	84790	1	5000		exceeding 5000 nM
mhv	SANTIN	CHEMBL161957	84790	1	5700		exceeding 5000 nM
mhv	USTILOXIN F	CHEMBL214706	84790	1	8200		exceeding 5000 nM
mhv	PARBENDAZOLE	CHEMBL528271	84790	1	9550		exceeding 5000 nM
zikv	PATUPILONE	CHEMBL94657	203068	1	3.5	Y
zikv	VINBLASTINE SULFATE	CHEMBL378544	203068	1	130	Y
zikv	VINTRYPOL	CHEMBL2369088	203068	1	200		commercially unavailable
zikv	INDIBULIN	CHEMBL49642	203068	1	250	Y
zikv	DOLASTATIN-10	CHEMBL39541	203068	1	301.175		commercially unavailable
zikv	DOCETAXEL	CHEMBL3545252	203068	1	500	Y
zikv	VINCRISTINE	CHEMBL90555	203068	1	500	Y
zikv	PACLITAXEL	CHEMBL428647	203068	1	630.5		commercially unavailable
zikv	VINBLASTINE	CHEMBL159	203068	1	667.5	Y
zikv	CURACIN A	CHEMBL89138	203068	1	720		commercially unavailable
zikv	THIOCOLCHICONE	CHEMBL368737	203068	1	760	Y
zikv	CURACIN B	CHEMBL508496	203068	1	820		enough compounds for the same VAHF target
zikv	KOKUSAGININE	CHEMBL278779	203068	1	820		enough compounds for the same VAHF target
zikv	VINORELBINE	CHEMBL553025	203068	1	900.103		enough compounds for the same VAHF target
zikv	USTILOXIN A	CHEMBL212074	203068	1	1100		enough compounds for the same VAHF target
zikv	TIRBANIBULIN	CHEMBL571546	203068	1	1110		enough compounds for the same VAHF target
zikv	NOSCAPINE	CHEMBL364713	203068	1	1219.5		enough compounds for the same VAHF target
zikv	THIOCOLCHICINE	CHEMBL18981	203068	1	1375		enough compounds for the same VAHF target
zikv	NOCODAZOLE	CHEMBL9514	203068	1	1430		enough compounds for the same VAHF target
zikv	USTILOXIN D	CHEMBL386110	203068	1	1500		enough compounds for the same VAHF target
zikv	PODOFILOX	CHEMBL61	203068	1	1723.33		enough compounds for the same VAHF target
zikv	COMBRETASTATIN A4	CHEMBL67	203068	1	1735.49		enough compounds for the same VAHF target
zikv	COLCHINOL	CHEMBL198808	203068	1	1850		enough compounds for the same VAHF target
zikv	4'-DEMETHYLDEOXYPODOPHYLLOTOXIN	CHEMBL89905	203068	1	2000		enough compounds for the same VAHF target
zikv	CENTAUREIDIN	CHEMBL77552	203068	1	2000		enough compounds for the same VAHF target
zikv	ABT-751	CHEMBL20684	203068	1	2263.33		enough compounds for the same VAHF target
zikv	CURACIN C	CHEMBL454328	203068	1	2300		enough compounds for the same VAHF target
zikv	DESOXYPODOPHYLLOTOXIN	CHEMBL63970	203068	1	2400		enough compounds for the same VAHF target
zikv	COLCHICINE	CHEMBL107	203068	1	2683.28		enough compounds for the same VAHF target
zikv	PHENSTATIN	CHEMBL276625	203068	1	3123.33		enough compounds for the same VAHF target
zikv	8Z-3,4',5-TRIMETHOXYSTILBENE	CHEMBL311636	203068	1	3650.94		enough compounds for the same VAHF target
zikv	CRYPTOPHYCIN A	CHEMBL441018	203068	1	3700		enough compounds for the same VAHF target
zikv	COMBRETASTATIN	CHEMBL246600	203068	1	5000		exceeding 5000 nM
zikv	SANTIN	CHEMBL161957	203068	1	5700		exceeding 5000 nM
zikv	USTILOXIN F	CHEMBL214706	203068	1	8200		exceeding 5000 nM
zikv	PARBENDAZOLE	CHEMBL528271	203068	1	9550		exceeding 5000 nM
