## Supplementary Table 6 for "CellPulse: A Foundation Model of Coordinated Gene Dynamics Simulating Viral Infectious Diseases"

### Sheet: Sheet1
Genes	siRNA name	siRNA sequence		Genes	sgRNA name	sgRNA Sequence
MPO	H4353-siMPO-1	CCAAGCAGCUGGUGGACAA(dT)(dT)		MPO	sg_MPO_1	CUCCAAGCAGCAUCAAGCAGG
	H4353-siMPO-2	GAAUGUGUUGUCCAAGUCA(dT)(dT)			sg_MPO_2	AGUAGGAUAGGAGUUCCAUGG
	H4353-siMPO-3	CACGUACCGUUCCUACAAU(dT)(dT)		Fdps	sg_FDPS(mouse)_1	AAGUAGGAUAGGAGUUCCAUG
Fdps	M110196-siFdps-1	CGACGCAGGUGUUCUUUGA(dT)(dT)			sg_FDPS(mouse)_2	GGCAGGAUGAGAAGACAUCAG
	M110196-siFdps-2	GCAGUUACUAGCUGAAGAA(dT)(dT)			sg_FDPS(mouse)_3	AGGCAGGAUGAGAAGACAUCG
	M110196-siFdps-3	CGACUCCUCUGUGCAGUUA(dT)(dT)		SLC2A1	sg_SLC2A1_1	CUUCGUGUCCGCCGUGCUCAG
SLC2A1	H6513-siSLC2A1-1	CGAAACUGGGCAAGUCCUU(dT)(dT)			sg_SLC2A1_1	GCUGACGGGUCGCCUCAUGCG
	H6513-siSLC2A1-2	CCACGAGCAUCUUCGAGAA(dT)(dT)			sg_SLC2A1_1	AGGCUUCGUGCCCAUGUAUGG
	H6513-siSLC2A1-3	CAUCUUCACCUACUUCAAA(dT)(dT)		NEK2	sg_NEK2_1	ACAUCGUUCGUUACUAUGAUG
NEK2	H4751-siNEK2-1	CGUUACUAUGAUCGGAUUA(dT)(dT)			sg_NEK2_2	GUGGUCAUACCGUAUUGCAUG
	H4751-siNEK2-2	CGCAUGUCCUACAAUGAGA(dT)(dT)		TUBB	sg_TUBB_1	GGUAAUGAACCCCCGGCCAUG
	H4751-siNEK2-3	GGCGAAUUCCAUACCGUUA(dT)(dT)			sg_TUBB_2	CAUUGUAGUACACAGAGAUGG
TUBB	H203068-siTUBB-1	GUCGAUGAGCAGAUGCUUA(dT)(dT)
	H203068-siTUBB-2	GCAUCUCUGUGUACUACAA(dT)(dT)
	H203068-siTUBB-3	GCAGUCACCUUCAUUGGCAAU(dT)(dT)
