## Supplementary Table 7 for "CellPulse: A Foundation Model of Coordinated Gene Dynamics Simulating Viral Infectious Diseases"

### Sheet: Sheet1
qPCR Primer Name	Sequence
β-ACTIN-Forward	CACCATTGGCAATGAGCGGTTC
β-ACTIN-Reverse	AGGTCTTTGCGGATGTCCACGT
β-mActin-Forward	ACGGCCAGGTCATCACTATT
β-mActin-Reverse	TGGCATAGAGGTCTTTACGGA
MHV-Forward	TATAAGAGTGATTGGCGTCC
MHV-Reverse	GAGTAATGGGGAACCACACT
IAV-Forward	ACGGCTGGTCTGACTCACAT
IAV-Reverse	TCCATTCCGGTGCGAACAAG
HSV-1-Forward	CATCACCGACCCGGAGAGGGAC
HSV-1-Reverse	GGGCCAGGCGCTTGTTGGTGTA
ZIKV-Forward	GGTCAGCGTCCTCTCTAATAAACG
ZIKV-Reverse	GCACCCTAGTGTCCACTTTTTCC
DENV-Forward	GAGTGGAGTGGAAGGAGAAGGG
DENV-Reverse	CCTCTTGGTGTTGGTCTTTGC
MPO-Forward	TCAAGATCCCGCCCAATGAC
MPO-Reverse	CAGCTGGTTGGACATGTTGC
Fdps-Forward	TGACCGTGGTACAAGCCTTC
Fdps-Reverse	AGCAGTTCTACACACCAGCC
SLC2A1-Forward	TGAGCATCGTGGCCATCTTT
SLC2A1-Reverse	CCGGAAGCGATCTCATCGAA
NEK2-Forward	CTCAGTTGACTCTGGCCCTG
NEK2-Reverse	TACAGCAAGCAGCCCAATGA
TUBB-Forward	CGAGTGTCTAGGGGAAGGGT
TUBB-Reverse	GTACACAGAGATGCGGTCCA
